# Quantitative proximity proteomics resolves the epithelial apical-lateral border and uncovers a vertebrate marginal zone defined by the polarity protein Pals1

**DOI:** 10.1101/710202

**Authors:** Benedict Tan, Suat Peng, Sara Sandin, Jayantha Gunaratne, Walter Hunziker, Alexander Ludwig

**Affiliations:** Epithelial Cell Biology Laboratory, Institute of Molecular and Cell Biology, Agency for Science, Technology and Research (A*STAR), Singapore; Quantitative Proteomics Group, Institute of Molecular and Cell Biology, Agency for Science, Technology and Research (A*STAR), Singapore; Department of Physiology, Yong Loo Lin School of Medicine, National University of Singapore; Department of Anatomy, Yong Loo Lin School of Medicine, National University of Singapore; School of Biological Sciences, Nanyang Technological University, Singapore; NTU Institute of Structural Biology, Nanyang Technological University, Singapore

## Abstract

Epithelial apico-basal polarity is established through the asymmetric cortical distribution of the Par, Crumbs and Scribble polarity modules. Apical (Par and Crumbs) and basolateral (Scribble) polarity modules overlap at the apical-lateral border, which, in mammals, is defined by the apical junctional complex (AJC). The AJC is composed of tight junctions (TJ) and adherens junctions (AJ) and plays fundamental roles in epithelial morphogenesis and plasticity. However, the molecular composition and precise sub-junctional organization of the AJC and its associated polarity regulators are still not well defined. Here we used the peroxidase APEX2 for quantitative proximity proteomics (QPP) and electron microscopy (EM) imaging to generate a nanometer-scale spatio-molecular map of the apical-lateral border in fully polarized MDCK-II cells. Using Par3 and Pals1 as surrogates for QPP we present a spatially resolved network of ∼800 junction-associated proteins. The network dissects TJ and AJ components and provides strong evidence that TJ are composed of distinct apical and basal subdomains. Moreover, we find that Pals1 and its binding partners PatJ, Lin7c and Crumbs3 define a hitherto unidentified membrane compartment apical of TJ, which we coin the vertebrate marginal zone (VMZ). The VMZ is physically associated with HOMER scaffolding proteins, regulators of apical exocytosis, and membrane-proximal HIPPO pathway proteins. Taken together our work defines the spatial and molecular organization of the apical-lateral border in fully polarized mammalian epithelial cells, reveals an intriguing molecular and spatial conservation of invertebrate and vertebrate cell polarity protein domains, and provides a comprehensive resource of potentially novel regulators of cell polarity and the mammalian AJC.
