## Supplemental File S2 for "Quantitative proximity proteomics resolves the epithelial apical-lateral border and uncovers a vertebrate marginal zone defined by the polarity protein Pals1"

### Sheet: Sheet1
Gene_Name	Category	Secondary Category
ABI1	Actin
ABLIM1	Actin
ABLIM3	Actin
ACTC1	Actin
ACTG1	Actin
ACTR2	Actin
ACTR3	Actin
AFAP1	Actin
ANLN	Actin
ARPC1B	Actin
ARPC3	Actin
ARPC4	Actin
BAIAP2	Actin
BAIAP2L1	Actin
CAPG	Actin
CAPZA1	Actin
CAPZA2	Actin
CAPZB	Actin
CDC42EP1	Actin
CFL1	Actin
CNN3	Actin
CRYBG1	Actin
CYFIP1	Actin
CYFIP2	Actin
DBN1	Actin
DBNL	Actin
DDX58	Actin
DIAPH1	Actin
DIAPH2	Actin
DSTN	Actin
ELMO3	Actin
FHL2	Actin
FLNA	Actin
FNBP1L	Actin
GMFB	Actin
GSN	Actin
INF2	Actin
IVNS1ABP	Actin
LAD1	Actin
LUZP1	Actin
MACF1	Actin
MPRIP	Actin
MYH14	Actin
MYH9	Actin
MYO1B	Actin
MYO1C	Actin
MYO1D	Actin
MYO1E	Actin
MYO6	Actin
NCKAP1	Actin
NCKIPSD	Actin
PLS3	Actin
TMOD3	Actin
TPM1	Actin
TPM3	Actin
TPM4	Actin
TRIOBP	Actin
TRIP10	Actin
TWF1	Actin
TWF2	Actin
VASP	Actin
WASF2	Actin
WASL	Actin
WDR1	Actin
WIPF2	Actin
AFDN	AJ
CDH1	AJ
CDH6	AJ
CTNNA1	AJ
CTNNB1	AJ
CTNND1	AJ
NECTIN2	AJ
NECTIN3	AJ
VCL	AJ
ATG3	Autophagy
ATG7	Autophagy
CISD2	Autophagy
FYCO1	Autophagy
SQSTM1	Autophagy
AHSA1	Chaperone
BAG2	Chaperone
DNAJA1	Chaperone
DNAJA2	Chaperone
DNAJB6	Chaperone
HSP90AA1	Chaperone
HSP90AB1	Chaperone
HSP90B1	Chaperone
HSPA2	Chaperone
HSPA4	Chaperone
HSPE1	Chaperone
HSPH1	Chaperone
ST13	Chaperone
TRAP1	Chaperone
ACTN1	Cortex
ACTN4	Cortex
ADD1	Cortex
AHNAK2	Cortex
AJUBA	Cortex
ANK3	Cortex
ANKHD1	Cortex
ANKS3	Cortex
ANXA1	Cortex
ANXA10	Cortex
ANXA11	Cortex
ANXA13	Cortex
ANXA3	Cortex
ANXA4	Cortex
ANXA5	Cortex
ANXA7	Cortex
ANXA8L1	Cortex
CASK	Cortex
CD2AP	Cortex
COBLL1	Cortex
CORO1B	Cortex
CORO1C	Cortex
CPNE1	Cortex
CRIP2	Cortex
CTTN	Cortex
DSG2	Cortex
EPS8	Cortex
EPS8L1	Cortex
EPS8L2	Cortex
ERBIN	Cortex
EVPL	Cortex
EZR	Cortex
FAM129B	Cortex
FERMT2	Cortex
FLII	Cortex
GLRX3	Cortex
GPHN	Cortex
HOMER1	Cortex
HOMER2	Cortex
HOMER3	Cortex
IDE	Cortex
LASP1	Cortex
LLGL1	Cortex
LLGL2	Cortex
LMO7	Cortex
LPP	Cortex
MISP	Cortex
MISP3	Cortex
MSN	Cortex
NUMA1	Cortex
PALM3	Cortex
PDLIM1	Cortex
PDLIM5	Cortex
PDLIM7	Cortex
PDZD11	Cortex
PDZK1	Cortex
PHB	Cortex
PHLDB1	Cortex
PHLDB2	Cortex
PICALM	Cortex
PKP2	Cortex
PKP3	Cortex
PLEKHA1	Cortex
PLEKHA5	Cortex
PLEKHA6	Cortex
PLEKHA7	Cortex
PLEKHG3	Cortex
PLS1	Cortex
PPL	Cortex
PRRC2C	Cortex
PXN	Cortex
RDX	Cortex
SCEL	Cortex
SCRIB	Cortex
SEPT10	Cortex
SEPT2	Cortex
SEPT7	Cortex
SEPT8	Cortex
SEPT9	Cortex
SH3PXD2B	Cortex
SH3TC1	Cortex
SHROOM2	Cortex
SIPA1L1	Cortex
SIPA1L3	Cortex
SLC9A3R1	Cortex
SORBS2	Cortex
SORBS3	Cortex
SPTAN1	Cortex
SPTBN1	Cortex
STRIP1	Cortex
SVIL	Cortex
SYNPO	Cortex
TAGLN2	Cortex
TANC2	Cortex
TBCD	Cortex
TCAF2	Cortex
TES	Cortex
TLN1	Cortex
TNS1	Cortex
TNS3	Cortex
USH1C	Cortex
UTRN	Cortex
VILL	Cortex
ZYX	Cortex
COL17A1	Cytoskeleton
DST	Cytoskeleton
FAM83H	Cytoskeleton
KRT72	Cytoskeleton
KRT80	Cytoskeleton
LMNB1	Cytoskeleton
MICAL1	Cytoskeleton
SYNE2	Cytoskeleton
ATL3	ER
ATP2A2	ER
CALU	ER
CANX	ER
CKAP4	ER
CYP4A11	ER
CYP4A22	ER
CYP4F8	ER
CYP51A1	ER
EPM2AIP1	ER
ERLIN2	ER
ERMP1	ER
ERO1A	ER
FAF2	ER
GANAB	ER
HYOU1	ER
KTN1	ER
NCLN	ER
P4HA1	ER
PDIA4	ER
PDIA5	ER
PDIA6	ER
PLOD2	ER
PRDX4	ER
RPN1	ER
RTN3	ER
RTN4	ER
SERPINH1	ER
SPTLC1	ER
STT3A	ER
TMEM43	ER
TMX1	ER
TOR1AIP2	ER
TXNDC5	ER
UGGT1	ER
ESYT1	ER-PM
ESYT2	ER-PM
GRAMD2B	ER-PM
OSBP	ER-PM
OSBPL3	ER-PM
VAPA	ER-PM
VAPB	ER-PM
H2AFV	Histone
RBBP7	Histone
DGKA	Lipid Modification
INPP5F	Lipid Modification
INPPL1	Lipid Modification
ITPK1	Lipid Modification
LYPLA2	Lipid Modification
MTM1	Lipid Modification
MTMR3	Lipid Modification
OSBPL8	Lipid Modification
PIK3CB	Lipid Modification
PIK3R4	Lipid Modification
PLA2G4A	Lipid Modification
PLCB3	Lipid Modification
PLCD1	Lipid Modification
PLCH1	Lipid Modification
PLSCR1	Lipid Modification
PRDX6	Lipid Modification
PRUNE1	Lipid Modification
BLVRA	Metabolic Enzyme	Redox
GCLM	Metabolic Enzyme	Redox
GPX1	Metabolic Enzyme	Redox
GPX8	Metabolic Enzyme	Redox
GSR	Metabolic Enzyme	Redox
GSTO1	Metabolic Enzyme	Redox
LANCL1	Metabolic Enzyme	Redox
MGST3	Metabolic Enzyme	Redox
PRXL2A	Metabolic Enzyme	Redox
ACACB	Metabolic Enzyme
ACADSB	Metabolic Enzyme
ACADVL	Metabolic Enzyme
ACLY	Metabolic Enzyme
ACOT11	Metabolic Enzyme
ACOT9	Metabolic Enzyme
ACSF2	Metabolic Enzyme
ACSL3	Metabolic Enzyme
ADK	Metabolic Enzyme
ADSL	Metabolic Enzyme
ADSS	Metabolic Enzyme
AK2	Metabolic Enzyme
AKR7L	Metabolic Enzyme
ALDH16A1	Metabolic Enzyme
ALDH18A1	Metabolic Enzyme
ALDH1A1	Metabolic Enzyme
ALDH1L1	Metabolic Enzyme
ALDH3B1	Metabolic Enzyme
ALDH7A1	Metabolic Enzyme
ALDOA	Metabolic Enzyme
ALDOC	Metabolic Enzyme
APIP	Metabolic Enzyme
APRT	Metabolic Enzyme
AS3MT	Metabolic Enzyme
ASMTL	Metabolic Enzyme
ASNS	Metabolic Enzyme
BCAT1	Metabolic Enzyme
BLVRB	Metabolic Enzyme
BPNT1	Metabolic Enzyme
C9ORF64	Metabolic Enzyme
CAD	Metabolic Enzyme
CAT	Metabolic Enzyme
CBR1	Metabolic Enzyme
CBS	Metabolic Enzyme
CIAPIN1	Metabolic Enzyme
CMPK1	Metabolic Enzyme
CNP	Metabolic Enzyme
COMT	Metabolic Enzyme
CPOX	Metabolic Enzyme
CRYZ	Metabolic Enzyme
CTPS2	Metabolic Enzyme
DAO	Metabolic Enzyme
DHCR7	Metabolic Enzyme
DHFR	Metabolic Enzyme
DLST	Metabolic Enzyme
DPYD	Metabolic Enzyme
ECHS1	Metabolic Enzyme
ETFB	Metabolic Enzyme
ETHE1	Metabolic Enzyme
FASN	Metabolic Enzyme
FCSK	Metabolic Enzyme
FDPS	Metabolic Enzyme
FLAD1	Metabolic Enzyme
G6PD	Metabolic Enzyme
GALK1	Metabolic Enzyme
GALK2	Metabolic Enzyme
GART	Metabolic Enzyme
GBE1	Metabolic Enzyme
GFPT1	Metabolic Enzyme
GK	Metabolic Enzyme
GMPS	Metabolic Enzyme
GNPDA1	Metabolic Enzyme
GPD2	Metabolic Enzyme
HADHA	Metabolic Enzyme
HDLBP	Metabolic Enzyme
HK1	Metabolic Enzyme
HMGCS1	Metabolic Enzyme
HMOX2	Metabolic Enzyme
HPRT1	Metabolic Enzyme
HSD17B10	Metabolic Enzyme
HSD17B12	Metabolic Enzyme
IDH1	Metabolic Enzyme
IMPDH2	Metabolic Enzyme
LAP3	Metabolic Enzyme
LDHA	Metabolic Enzyme
LDHB	Metabolic Enzyme
LSS	Metabolic Enzyme
LTA4H	Metabolic Enzyme
MAN2C1	Metabolic Enzyme
MAT2A	Metabolic Enzyme
MDH1	Metabolic Enzyme
MPST	Metabolic Enzyme
MTHFD1	Metabolic Enzyme
NAMPT	Metabolic Enzyme
NQO1	Metabolic Enzyme
NT5C2	Metabolic Enzyme
NT5C3B	Metabolic Enzyme
OPLAH	Metabolic Enzyme
PAICS	Metabolic Enzyme
PAPSS2	Metabolic Enzyme
PBDC1	Metabolic Enzyme
PCK2	Metabolic Enzyme
PDE1A	Metabolic Enzyme
PDXK	Metabolic Enzyme
PFKL	Metabolic Enzyme
PFKP	Metabolic Enzyme
PGAM1	Metabolic Enzyme
PGD	Metabolic Enzyme
PGK1	Metabolic Enzyme
PGLS	Metabolic Enzyme
PGM1	Metabolic Enzyme
PGP	Metabolic Enzyme
PHGDH	Metabolic Enzyme
PMM2	Metabolic Enzyme
PON2	Metabolic Enzyme
PPA1	Metabolic Enzyme
PPA2	Metabolic Enzyme
PPAT	Metabolic Enzyme
PTGR1	Metabolic Enzyme
PYGB	Metabolic Enzyme
QDPR	Metabolic Enzyme
RDH10	Metabolic Enzyme
RPIA	Metabolic Enzyme
RRM1	Metabolic Enzyme
RRM2	Metabolic Enzyme
SEC14L2	Metabolic Enzyme
SELENBP1	Metabolic Enzyme
SPR	Metabolic Enzyme
SUCLA2	Metabolic Enzyme
SULT1A1	Metabolic Enzyme
SULT1C4	Metabolic Enzyme
TALDO1	Metabolic Enzyme
TECR	Metabolic Enzyme
THOP1	Metabolic Enzyme
TKFC	Metabolic Enzyme
TKT	Metabolic Enzyme
TPI1	Metabolic Enzyme
UGDH	Metabolic Enzyme
UGP2	Metabolic Enzyme
CKAP5	Microtubule
CLIP1	Microtubule
EML4	Microtubule
IFI44	Microtubule
MAP1S	Microtubule
MAP4	Microtubule
MAP7	Microtubule
MAPRE1	Microtubule
PDE4DIP	Microtubule
SMC3	Microtubule
TBCB	Microtubule
TUBA3D	Microtubule
TUBA4A	Microtubule
TUBB	Microtubule
TUBB2A	Microtubule
TUBGCP3	Microtubule
ZW10	Microtubule
ABCD3	Other Membranes
ATP5F1A	Other Membranes
CLCC1	Other Membranes
CLMN	Other Membranes
CYP20A1	Other Membranes
FAM171A2	Other Membranes
GOLGA2	Other Membranes
GOLGA3	Other Membranes
MCU	Other Membranes
NUP155	Other Membranes
NUP205	Other Membranes
NUP62	Other Membranes
SFXN1	Other Membranes
SLC25A10	Other Membranes
SLC25A12	Other Membranes
SLC25A13	Other Membranes
SLC25A3	Other Membranes
SLC25A5	Other Membranes
SUN2	Other Membranes
TMED5	Other Membranes
TMPO	Other Membranes
TOMM70	Other Membranes
VDAC1	Other Membranes
VDAC3	Other Membranes
ETFA	Others
FTL	Others
MCM7	Others
OXR1	Others
TF	Others
ABCB1	Plasma Membrane
ABCC4	Plasma Membrane
ABCE1	Plasma Membrane
APOBR	Plasma Membrane
ATP1A1	Plasma Membrane
ATP1B1	Plasma Membrane
ATP6V1A	Plasma Membrane
ATP6V1B1	Plasma Membrane
ATP6V1B2	Plasma Membrane
ATP6V1H	Plasma Membrane
BCAM	Plasma Membrane
CD63	Plasma Membrane
CD74	Plasma Membrane
CD9	Plasma Membrane
CEACAM1	Plasma Membrane
CLIC1	Plasma Membrane
CLIC2	Plasma Membrane
CLIC4	Plasma Membrane
CLU	Plasma Membrane
CNNM4	Plasma Membrane
CYSTM1	Plasma Membrane
DYSF	Plasma Membrane
EPCAM	Plasma Membrane
GPNMB	Plasma Membrane
HLA-A	Plasma Membrane
HLA-DRA	Plasma Membrane
HLA-DRB1	Plasma Membrane
IGF1R	Plasma Membrane
IGSF11	Plasma Membrane
ITGA2	Plasma Membrane
ITGA3	Plasma Membrane
ITGB1	Plasma Membrane
ITGB4	Plasma Membrane
LGALS1	Plasma Membrane
MUC1	Plasma Membrane
MUC20	Plasma Membrane
MYOF	Plasma Membrane
NPC1L1	Plasma Membrane
PLXNB2	Plasma Membrane
PODXL	Plasma Membrane
SARG	Plasma Membrane
SLC12A2	Plasma Membrane
SLC16A1	Plasma Membrane
SLC1A5	Plasma Membrane
SLC39A4	Plasma Membrane
TENM4	Plasma Membrane
TM9SF3	Plasma Membrane
TMC5	Plasma Membrane
TRPA1	Plasma Membrane
TRPV4	Plasma Membrane
CAMK2D	Protein Modification	Kinase
CAMK2G	Protein Modification	Kinase
CDC42BPB	Protein Modification	Kinase
CDK14	Protein Modification	Kinase
CDK5	Protein Modification	Kinase
CDK6	Protein Modification	Kinase
CSK	Protein Modification	Kinase
CSNK1A1	Protein Modification	Kinase
CSNK1D	Protein Modification	Kinase
CSNK1G1	Protein Modification	Kinase
CSNK2A1	Protein Modification	Kinase
CSNK2A2	Protein Modification	Kinase
CSNK2B	Protein Modification	Kinase
DAPK3	Protein Modification	Kinase
ERBB2	Protein Modification	Kinase
GAK	Protein Modification	Kinase
GUK1	Protein Modification	Kinase
JAK1	Protein Modification	Kinase
LYN	Protein Modification	Kinase
MAP2K1	Protein Modification	Kinase
MAP2K2	Protein Modification	Kinase
MAP2K4	Protein Modification	Kinase
MAP4K4	Protein Modification	Kinase
MAP4K5	Protein Modification	Kinase
MAPK1	Protein Modification	Kinase
MARK2	Protein Modification	Kinase
MET	Protein Modification	Kinase
MTOR	Protein Modification	Kinase
NEK9	Protein Modification	Kinase
NME1	Protein Modification	Kinase
OXSR1	Protein Modification	Kinase
PAK2	Protein Modification	Kinase
PAK4	Protein Modification	Kinase
PI4KA	Protein Modification	Kinase
PIK3C2A	Protein Modification	Kinase
PKN1	Protein Modification	Kinase
PKN2	Protein Modification	Kinase
PRKAA1	Protein Modification	Kinase
PRKACA	Protein Modification	Kinase
PRKAG1	Protein Modification	Kinase
PRKAR1A	Protein Modification	Kinase
PRKAR2A	Protein Modification	Kinase
PRKAR2B	Protein Modification	Kinase
PRKCD	Protein Modification	Kinase
PRKCI	Protein Modification	Kinase
PTK2	Protein Modification	Kinase
RIPK1	Protein Modification	Kinase
ROCK1	Protein Modification	Kinase
ROCK2	Protein Modification	Kinase
SLK	Protein Modification	Kinase
SRC	Protein Modification	Kinase
STK10	Protein Modification	Kinase
STK24	Protein Modification	Kinase
TAOK2	Protein Modification	Kinase
TAOK3	Protein Modification	Kinase
YES1	Protein Modification	Kinase
AGR2	Protein Modification	Other
FAM98A	Protein Modification	Other
FKBP3	Protein Modification	Other
FKBP4	Protein Modification	Other
FKBP5	Protein Modification	Other
FKBP8	Protein Modification	Other
GCLC	Protein Modification	Other
METTL7A	Protein Modification	Other
NHLRC2	Protein Modification	Other
OGT	Protein Modification	Other
PARP14	Protein Modification	Other
PCMT1	Protein Modification	Other
PGM3	Protein Modification	Other
PPIA	Protein Modification	Other
PRMT1	Protein Modification	Other
PSAT1	Protein Modification	Other
SMYD5	Protein Modification	Other
SPPL2B	Protein Modification	Other
SPTLC2	Protein Modification	Other
TTLL12	Protein Modification	Other
WDR77	Protein Modification	Other
ZDHHC5	Protein Modification	Other
PPM1G	Protein Modification	Phosphatase
PPP1R12A	Protein Modification	Phosphatase
PPP1R9A	Protein Modification	Phosphatase
PPP1R9B	Protein Modification	Phosphatase
PPP2CA	Protein Modification	Phosphatase
PPP2R1A	Protein Modification	Phosphatase
PPP2R1B	Protein Modification	Phosphatase
PPP2R2A	Protein Modification	Phosphatase
PPP2R3A	Protein Modification	Phosphatase
PPP2R5A	Protein Modification	Phosphatase
PPP3CA	Protein Modification	Phosphatase
PPP4R1	Protein Modification	Phosphatase
PPP5C	Protein Modification	Phosphatase
PPP6R2	Protein Modification	Phosphatase
PPP6R3	Protein Modification	Phosphatase
PTPA	Protein Modification	Phosphatase
PTPN1	Protein Modification	Phosphatase
PTPN11	Protein Modification	Phosphatase
PTPN12	Protein Modification	Phosphatase
PTPN13	Protein Modification	Phosphatase
PTPN14	Protein Modification	Phosphatase
PTPN23	Protein Modification	Phosphatase
PTPRJ	Protein Modification	Phosphatase
ACE2	Protein Modification	Protease
CAPN1	Protein Modification	Protease
CAPN13	Protein Modification	Protease
CAPN2	Protein Modification	Protease
CAPN5	Protein Modification	Protease
CAPNS1	Protein Modification	Protease
CARD6	Protein Modification	Protease
CASP10	Protein Modification	Protease
CASP3	Protein Modification	Protease
CASP6	Protein Modification	Protease
CASP8	Protein Modification	Protease
CAST	Protein Modification	Protease
CSTB	Protein Modification	Protease
DPP3	Protein Modification	Protease
NCSTN	Protein Modification	Protease
NPEPPS	Protein Modification	Protease
PREP	Protein Modification	Protease
SERPINB5	Protein Modification	Protease
SERPINB6	Protein Modification	Protease
PSMA3	Protein Modification	Proteasome
PSMA5	Protein Modification	Proteasome
PSMA6	Protein Modification	Proteasome
PSMA7	Protein Modification	Proteasome
PSMB5	Protein Modification	Proteasome
PSMC1	Protein Modification	Proteasome
PSMC2	Protein Modification	Proteasome
PSMC3	Protein Modification	Proteasome
PSMC4	Protein Modification	Proteasome
PSMC5	Protein Modification	Proteasome
PSMC6	Protein Modification	Proteasome
PSMD11	Protein Modification	Proteasome
PSMD13	Protein Modification	Proteasome
PSMD2	Protein Modification	Proteasome
PSMD3	Protein Modification	Proteasome
PSMD6	Protein Modification	Proteasome
PSMD8	Protein Modification	Proteasome
PSME1	Protein Modification	Proteasome
PSME2	Protein Modification	Proteasome
TPP2	Protein Modification	Proteasome
BABAM2	Protein Modification	Ubiquitination
BIRC6	Protein Modification	Ubiquitination
CACYBP	Protein Modification	Ubiquitination
CAND1	Protein Modification	Ubiquitination
CUL1	Protein Modification	Ubiquitination
CUL3	Protein Modification	Ubiquitination
DDB1	Protein Modification	Ubiquitination
HECTD1	Protein Modification	Ubiquitination
HUWE1	Protein Modification	Ubiquitination
ISG15	Protein Modification	Ubiquitination
KEAP1	Protein Modification	Ubiquitination
NEDD4L	Protein Modification	Ubiquitination
NUB1	Protein Modification	Ubiquitination
OTUB1	Protein Modification	Ubiquitination
OTUD4	Protein Modification	Ubiquitination
OTUD7B	Protein Modification	Ubiquitination
PLAA	Protein Modification	Ubiquitination
SKP1	Protein Modification	Ubiquitination
TRIM25	Protein Modification	Ubiquitination
UBA1	Protein Modification	Ubiquitination
UBA6	Protein Modification	Ubiquitination
UBAP2L	Protein Modification	Ubiquitination
UBE2L3	Protein Modification	Ubiquitination
UBE2L6	Protein Modification	Ubiquitination
UBE2O	Protein Modification	Ubiquitination
UBR4	Protein Modification	Ubiquitination
USP10	Protein Modification	Ubiquitination
USP14	Protein Modification	Ubiquitination
USP15	Protein Modification	Ubiquitination
USP24	Protein Modification	Ubiquitination
USP4	Protein Modification	Ubiquitination
USP47	Protein Modification	Ubiquitination
USP5	Protein Modification	Ubiquitination
USP7	Protein Modification	Ubiquitination
USP9X	Protein Modification	Ubiquitination
AARS	Protein Translation
AARSD1	Protein Translation
AIMP1	Protein Translation
AIMP2	Protein Translation
ATXN2L	Protein Translation
CARS	Protein Translation
DARS	Protein Translation
DENR	Protein Translation
DNPEP	Protein Translation
EEF1D	Protein Translation
EEF1E1	Protein Translation
EEF1G	Protein Translation
EEF2	Protein Translation
EFL1	Protein Translation
EIF2AK2	Protein Translation
EIF2S1	Protein Translation
EIF2S3	Protein Translation
EIF3B	Protein Translation
EIF3C	Protein Translation
EIF3E	Protein Translation
EIF3G	Protein Translation
EIF3L	Protein Translation
EIF4A1	Protein Translation
EIF4A2	Protein Translation
EIF4B	Protein Translation
EIF4E	Protein Translation
EIF4G1	Protein Translation
EIF4G2	Protein Translation
EIF4G3	Protein Translation
EIF5A	Protein Translation
EPRS	Protein Translation
ETF1	Protein Translation
FARSB	Protein Translation
GARS	Protein Translation
GCN1	Protein Translation
GSPT1	Protein Translation
HARS	Protein Translation
IARS	Protein Translation
LARS	Protein Translation
MARS	Protein Translation
NARS	Protein Translation
PCBP2	Protein Translation
PITHD1	Protein Translation
QARS	Protein Translation
RARS	Protein Translation
RARS2	Protein Translation
RNPEP	Protein Translation
RPL12	Protein Translation
RPL17	Protein Translation
RPL18A	Protein Translation
RPL23	Protein Translation
RPL27A	Protein Translation
RPL3	Protein Translation
RPL8	Protein Translation
RPL9	Protein Translation
RPLP0	Protein Translation
RPS11	Protein Translation
RPS12	Protein Translation
RPS15A	Protein Translation
RPS16	Protein Translation
RPS23	Protein Translation
RPS26	Protein Translation
RPS3A	Protein Translation
RPS4X	Protein Translation
RPS6KA1	Protein Translation
RPS7	Protein Translation
RPS8	Protein Translation
RPSA	Protein Translation
RTCB	Protein Translation
SARS	Protein Translation
TARS	Protein Translation
TUFM	Protein Translation
VARS	Protein Translation
WARS	Protein Translation
YARS	Protein Translation
IQGAP1	Ras GTPase Signaling
KRAS	Ras GTPase Signaling
MAPK3	Ras GTPase Signaling
RASA1	Ras GTPase Signaling
RASA4B	Ras GTPase Signaling
RASAL1	Ras GTPase Signaling
RASSF7	Ras GTPase Signaling
RASSF8	Ras GTPase Signaling
RHEB	Ras GTPase Signaling
RRAGC	Ras GTPase Signaling
RRAS	Ras GTPase Signaling
RRAS2	Ras GTPase Signaling
ABR	Rho GTPase Signaling
ARHGAP1	Rho GTPase Signaling
ARHGAP12	Rho GTPase Signaling
ARHGAP18	Rho GTPase Signaling
ARHGAP21	Rho GTPase Signaling
ARHGAP27	Rho GTPase Signaling
ARHGAP29	Rho GTPase Signaling
ARHGAP35	Rho GTPase Signaling
ARHGAP42	Rho GTPase Signaling
ARHGAP5	Rho GTPase Signaling
ARHGDIA	Rho GTPase Signaling
ARHGEF1	Rho GTPase Signaling
ARHGEF12	Rho GTPase Signaling
ARHGEF18	Rho GTPase Signaling
ARHGEF2	Rho GTPase Signaling
ARHGEF28	Rho GTPase Signaling
ARHGEF5	Rho GTPase Signaling
ARHGEF7	Rho GTPase Signaling
CDC42	Rho GTPase Signaling
DNMBP	Rho GTPase Signaling
DOCK1	Rho GTPase Signaling
DOCK5	Rho GTPase Signaling
DOCK6	Rho GTPase Signaling
DOCK7	Rho GTPase Signaling
FARP1	Rho GTPase Signaling
FGD4	Rho GTPase Signaling
FGD6	Rho GTPase Signaling
RAC1	Rho GTPase Signaling
RAP1A	Rho GTPase Signaling
RAP1GAP	Rho GTPase Signaling
RAP2C	Rho GTPase Signaling
RAPGEF2	Rho GTPase Signaling
RAPGEF6	Rho GTPase Signaling
RHOC	Rho GTPase Signaling
RHOG	Rho GTPase Signaling
RHPN2	Rho GTPase Signaling
SRGAP2	Rho GTPase Signaling
STARD13	Rho GTPase Signaling
ACO1	RNA Binding
ADAR	RNA Binding
CAPRIN1	RNA Binding
CNOT1	RNA Binding
CSDE1	RNA Binding
DDX1	RNA Binding
DDX17	RNA Binding
DDX19A	RNA Binding
DDX39B	RNA Binding
DDX3X	RNA Binding
DDX5	RNA Binding
DDX6	RNA Binding
DHX15	RNA Binding
EDC4	RNA Binding
EFTUD2	RNA Binding
EIF4A3	RNA Binding
ELAVL1	RNA Binding
FBL	RNA Binding
FUS	RNA Binding
FXR1	RNA Binding
HNRNPA2B1	RNA Binding
HNRNPA3	RNA Binding
HNRNPD	RNA Binding
HNRNPF	RNA Binding
HNRNPK	RNA Binding
IFIT5	RNA Binding
IGF2BP1	RNA Binding
KHSRP	RNA Binding
LARP1	RNA Binding
MATR3	RNA Binding
NONO	RNA Binding
NPM1	RNA Binding
PABPC1	RNA Binding
PCBP1	RNA Binding
POLR2B	RNA Binding
PRPF19	RNA Binding
PTBP1	RNA Binding
RBM47	RNA Binding
RNASEL	RNA Binding
RNH1	RNA Binding
RTRAF	RNA Binding
SERBP1	RNA Binding
SKIV2L	RNA Binding
SYNCRIP	RNA Binding
TTC37	RNA Binding
UPF1	RNA Binding
XRN1	RNA Binding
AKAP1	Signaling	Adaptor/Scaffold
AKAP12	Signaling	Adaptor/Scaffold
AKAP13	Signaling	Adaptor/Scaffold
AKAP2	Signaling	Adaptor/Scaffold
AKAP9	Signaling	Adaptor/Scaffold
AMOTL2	Signaling	Adaptor/Scaffold
ATXN10	Signaling	Adaptor/Scaffold
BAK1	Signaling	Adaptor/Scaffold
BCAR1	Signaling	Adaptor/Scaffold
CALCOCO2	Signaling	Adaptor/Scaffold
CAP1	Signaling	Adaptor/Scaffold
CCAR2	Signaling	Adaptor/Scaffold
CCDC6	Signaling	Adaptor/Scaffold
CCM2	Signaling	Adaptor/Scaffold
CHUK	Signaling	Adaptor/Scaffold
CRK	Signaling	Adaptor/Scaffold
CRKL	Signaling	Adaptor/Scaffold
DOK1	Signaling	Adaptor/Scaffold
FAM120A	Signaling	Adaptor/Scaffold
GAB1	Signaling	Adaptor/Scaffold
GNL1	Signaling	Adaptor/Scaffold
GRB2	Signaling	Adaptor/Scaffold
HGS	Signaling	Adaptor/Scaffold
IGF2BP3	Signaling	Adaptor/Scaffold
LRRFIP2	Signaling	Adaptor/Scaffold
MIOS	Signaling	Adaptor/Scaffold
MYD88	Signaling	Adaptor/Scaffold
NDRG1	Signaling	Adaptor/Scaffold
NFKBIB	Signaling	Adaptor/Scaffold
OLA1	Signaling	Adaptor/Scaffold
PAFAH1B1	Signaling	Adaptor/Scaffold
PGRMC1	Signaling	Adaptor/Scaffold
PPFIBP1	Signaling	Adaptor/Scaffold
PRAG1	Signaling	Adaptor/Scaffold
RACK1	Signaling	Adaptor/Scaffold
SDCBP	Signaling	Adaptor/Scaffold
SERPINB8	Signaling	Adaptor/Scaffold
SFN	Signaling	Adaptor/Scaffold
SHOC2	Signaling	Adaptor/Scaffold
SHTN1	Signaling	Adaptor/Scaffold
SPAG9	Signaling	Adaptor/Scaffold
STAT1	Signaling	Adaptor/Scaffold
STRAP	Signaling	Adaptor/Scaffold
TAX1BP1	Signaling	Adaptor/Scaffold
TPT1	Signaling	Adaptor/Scaffold
TRADD	Signaling	Adaptor/Scaffold
TRIP13	Signaling	Adaptor/Scaffold
TRIP6	Signaling	Adaptor/Scaffold
WWC1	Signaling	Adaptor/Scaffold
YWHAB	Signaling	Adaptor/Scaffold
YWHAG	Signaling	Adaptor/Scaffold
YWHAH	Signaling	Adaptor/Scaffold
YWHAQ	Signaling	Adaptor/Scaffold
YWHAZ	Signaling	Adaptor/Scaffold
CAB39	Signaling	Calcium Signaling
CPNE3	Signaling	Calcium Signaling
ITPR3	Signaling	Calcium Signaling
GNA11	Signaling	GPCR Signaling
GNA13	Signaling	GPCR Signaling
GNA14	Signaling	GPCR Signaling
GNAI2	Signaling	GPCR Signaling
GNAI3	Signaling	GPCR Signaling
GNAQ	Signaling	GPCR Signaling
GNAS	Signaling	GPCR Signaling
GNB2	Signaling	GPCR Signaling
ABHD12	Signaling	Other Signaling
AHCYL1	Signaling	Other Signaling
BCAS1	Signaling	Other Signaling
CALM1	Signaling	Other Signaling
CNDP2	Signaling	Other Signaling
DPYSL2	Signaling	Other Signaling
DPYSL3	Signaling	Other Signaling
ENO1	Signaling	Other Signaling
GSDMD	Signaling	Other Signaling
MMS19	Signaling	Other Signaling
NMRAL1	Signaling	Other Signaling
OAS2	Signaling	Other Signaling
OAS3	Signaling	Other Signaling
OSTF1	Signaling	Other Signaling
PARK7	Signaling	Other Signaling
PEBP1	Signaling	Other Signaling
PRDX3	Signaling	Other Signaling
SIGMAR1	Signaling	Other Signaling
SRI	Signaling	Other Signaling
STIP1	Signaling	Other Signaling
TNKS1BP1	Signaling	Other Signaling
TOLLIP	Signaling	Other Signaling
TXNIP	Signaling	Other Signaling
UACA	Signaling	Other Signaling
VCP	Signaling	Other Signaling
BACH1	Signaling	Transcriptional Regulator
BCAS3	Signaling	Transcriptional Regulator
BZW1	Signaling	Transcriptional Regulator
CARM1	Signaling	Transcriptional Regulator
CBX3	Signaling	Transcriptional Regulator
ELOB	Signaling	Transcriptional Regulator
FUBP3	Signaling	Transcriptional Regulator
IRF3	Signaling	Transcriptional Regulator
LRPPRC	Signaling	Transcriptional Regulator
LRRFIP1	Signaling	Transcriptional Regulator
MACC1	Signaling	Transcriptional Regulator
NAP1L1	Signaling	Transcriptional Regulator
NFKB1	Signaling	Transcriptional Regulator
NFKB2	Signaling	Transcriptional Regulator
PAWR	Signaling	Transcriptional Regulator
PML	Signaling	Transcriptional Regulator
PURA	Signaling	Transcriptional Regulator
REL	Signaling	Transcriptional Regulator
RELA	Signaling	Transcriptional Regulator
RUVBL1	Signaling	Transcriptional Regulator
RUVBL2	Signaling	Transcriptional Regulator
SMAD3	Signaling	Transcriptional Regulator
SND1	Signaling	Transcriptional Regulator
STAT3	Signaling	Transcriptional Regulator
STAT5B	Signaling	Transcriptional Regulator
STAT6	Signaling	Transcriptional Regulator
TARDBP	Signaling	Transcriptional Regulator
TP53BP2	Signaling	Transcriptional Regulator
TRIM28	Signaling	Transcriptional Regulator
TSN	Signaling	Transcriptional Regulator
WBP2	Signaling	Transcriptional Regulator
YAP1	Signaling	Transcriptional Regulator
ZC3HAV1	Signaling	Transcriptional Regulator
ZNF326	Signaling	Transcriptional Regulator
CGN	TJ
CLDN2	TJ
CLDN3	TJ
CLDN4	TJ
CXADR	TJ
F11R	TJ
LIN7C	TJ
LSR	TJ
MAGI1	TJ
MAGI3	TJ
MPP5	TJ
OCLN	TJ
PARD3	TJ
PARD3B	TJ
PARD6B	TJ
PATJ	TJ
STRN	TJ
TJP1	TJ
TJP2	TJ
TJP3	TJ
AAK1	Trafficking	Endocytic
ANKFY1	Trafficking	Endocytic
AP2A1	Trafficking	Endocytic
AP2A2	Trafficking	Endocytic
AP2B1	Trafficking	Endocytic
APPL1	Trafficking	Endocytic
APPL2	Trafficking	Endocytic
ARF6	Trafficking	Endocytic
ARFGEF1	Trafficking	Endocytic
ARL8B	Trafficking	Endocytic
CAV1	Trafficking	Endocytic
CAV2	Trafficking	Endocytic
CAVIN1	Trafficking	Endocytic
CLINT1	Trafficking	Endocytic
CLTA	Trafficking	Endocytic
CLTC	Trafficking	Endocytic
DENND4C	Trafficking	Endocytic
DNAJC13	Trafficking	Endocytic
DNM1L	Trafficking	Endocytic
DNM2	Trafficking	Endocytic
EHBP1	Trafficking	Endocytic
EHD1	Trafficking	Endocytic
EHD4	Trafficking	Endocytic
EPS15	Trafficking	Endocytic
EPS15L1	Trafficking	Endocytic
FCHO2	Trafficking	Endocytic
GAPVD1	Trafficking	Endocytic
HIP1	Trafficking	Endocytic
HIP1R	Trafficking	Endocytic
IST1	Trafficking	Endocytic
ITSN2	Trafficking	Endocytic
OPTN	Trafficking	Endocytic
PACS1	Trafficking	Endocytic
PACSIN2	Trafficking	Endocytic
PDCD6	Trafficking	Endocytic
PDCD6IP	Trafficking	Endocytic
PLIN3	Trafficking	Endocytic
RAB18	Trafficking	Endocytic
RAB21	Trafficking	Endocytic
RAB25	Trafficking	Endocytic
RAB35	Trafficking	Endocytic
RAB5A	Trafficking	Endocytic
RAB5B	Trafficking	Endocytic
RAB5C	Trafficking	Endocytic
RAB7A	Trafficking	Endocytic
RABEP2	Trafficking	Endocytic
REPS1	Trafficking	Endocytic
RUFY1	Trafficking	Endocytic
SAMD9L	Trafficking	Endocytic
SH3BP4	Trafficking	Endocytic
SH3GL1	Trafficking	Endocytic
SH3GLB1	Trafficking	Endocytic
SH3GLB2	Trafficking	Endocytic
SNX18	Trafficking	Endocytic
SNX2	Trafficking	Endocytic
SNX27	Trafficking	Endocytic
SNX6	Trafficking	Endocytic
SNX9	Trafficking	Endocytic
STAM	Trafficking	Endocytic
SYNRG	Trafficking	Endocytic
TBC1D15	Trafficking	Endocytic
TBC1D17	Trafficking	Endocytic
TBC1D4	Trafficking	Endocytic
TBC1D5	Trafficking	Endocytic
TOM1	Trafficking	Endocytic
TOM1L1	Trafficking	Endocytic
TSG101	Trafficking	Endocytic
USP6NL	Trafficking	Endocytic
VAC14	Trafficking	Endocytic
VPS11	Trafficking	Endocytic
VPS13C	Trafficking	Endocytic
VPS18	Trafficking	Endocytic
VPS26A	Trafficking	Endocytic
VPS29	Trafficking	Endocytic
VPS35	Trafficking	Endocytic
VPS37B	Trafficking	Endocytic
VPS4B	Trafficking	Endocytic
VPS51	Trafficking	Endocytic
WDR91	Trafficking	Endocytic
AP1B1	Trafficking	ER & Golgi
AP1G1	Trafficking	ER & Golgi
AP1M2	Trafficking	ER & Golgi
AP3B1	Trafficking	ER & Golgi
AP3M1	Trafficking	ER & Golgi
ARCN1	Trafficking	ER & Golgi
ARF3	Trafficking	ER & Golgi
ARF4	Trafficking	ER & Golgi
ARFGAP1	Trafficking	ER & Golgi
ARFGAP3	Trafficking	ER & Golgi
ARFIP1	Trafficking	ER & Golgi
ARL1	Trafficking	ER & Golgi
COG1	Trafficking	ER & Golgi
COPB1	Trafficking	ER & Golgi
COPE	Trafficking	ER & Golgi
COPG1	Trafficking	ER & Golgi
COPG2	Trafficking	ER & Golgi
COPS2	Trafficking	ER & Golgi
COPS4	Trafficking	ER & Golgi
GBF1	Trafficking	ER & Golgi
GOPC	Trafficking	ER & Golgi
PEF1	Trafficking	ER & Golgi
RAB1B	Trafficking	ER & Golgi
SEC16A	Trafficking	ER & Golgi
SEC23A	Trafficking	ER & Golgi
SEC23B	Trafficking	ER & Golgi
SEC23IP	Trafficking	ER & Golgi
SEC24A	Trafficking	ER & Golgi
SEC24B	Trafficking	ER & Golgi
SEC24C	Trafficking	ER & Golgi
SEC31A	Trafficking	ER & Golgi
TFG	Trafficking	ER & Golgi
TRAPPC9	Trafficking	ER & Golgi
USO1	Trafficking	ER & Golgi
AGFG1	Trafficking	Exocytic
ARL3	Trafficking	Exocytic
EXOC1	Trafficking	Exocytic
EXOC2	Trafficking	Exocytic
EXOC3	Trafficking	Exocytic
EXOC4	Trafficking	Exocytic
EXOC5	Trafficking	Exocytic
EXOC7	Trafficking	Exocytic
EXOC8	Trafficking	Exocytic
GIT1	Trafficking	Exocytic
LGALS3BP	Trafficking	Exocytic
LRBA	Trafficking	Exocytic
MROH1	Trafficking	Exocytic
RAB10	Trafficking	Exocytic
RAB11B	Trafficking	Exocytic
RAB11FIP1	Trafficking	Exocytic
RAB11FIP5	Trafficking	Exocytic
RAB3D	Trafficking	Exocytic
RAB3GAP1	Trafficking	Exocytic
RAB3GAP2	Trafficking	Exocytic
RAB3IP	Trafficking	Exocytic
RABGAP1	Trafficking	Exocytic
RALB	Trafficking	Exocytic
SCRN3	Trafficking	Exocytic
SNAP23	Trafficking	Exocytic
SNAP29	Trafficking	Exocytic
STX7	Trafficking	Exocytic
STXBP2	Trafficking	Exocytic
STXBP4	Trafficking	Exocytic
SYTL2	Trafficking	Exocytic
TBC1D10A	Trafficking	Exocytic
TBC1D9B	Trafficking	Exocytic
TXLNA	Trafficking	Exocytic
UNC119B	Trafficking	Exocytic
UNC45A	Trafficking	Exocytic
VAT1	Trafficking	Exocytic
BICD2	Trafficking	Motor
DCTN1	Trafficking	Motor
DCTN2	Trafficking	Motor
DCTN3	Trafficking	Motor
DYNC1H1	Trafficking	Motor
DYNC1LI1	Trafficking	Motor
KIF13B	Trafficking	Motor
KIF1B	Trafficking	Motor
KIF5B	Trafficking	Motor
KLC1	Trafficking	Motor
KLC4	Trafficking	Motor
CSE1L	Trafficking	Nucleo-cytoplasmic
IPO5	Trafficking	Nucleo-cytoplasmic
IPO7	Trafficking	Nucleo-cytoplasmic
IPO9	Trafficking	Nucleo-cytoplasmic
KPNA3	Trafficking	Nucleo-cytoplasmic
KPNB1	Trafficking	Nucleo-cytoplasmic
LRRC59	Trafficking	Nucleo-cytoplasmic
RANBP1	Trafficking	Nucleo-cytoplasmic
RANBP2	Trafficking	Nucleo-cytoplasmic
TNPO1	Trafficking	Nucleo-cytoplasmic
TNPO3	Trafficking	Nucleo-cytoplasmic
XPO1	Trafficking	Nucleo-cytoplasmic
XPO7	Trafficking	Nucleo-cytoplasmic
XPOT	Trafficking	Nucleo-cytoplasmic
GDI2	Trafficking	Others
LZTFL1	Trafficking	Others
WDR35	Trafficking	Others
CCT2	TRiC/CCT
CCT3	TRiC/CCT
CCT4	TRiC/CCT
CCT5	TRiC/CCT
CCT6A	TRiC/CCT
CCT7	TRiC/CCT
CCT8	TRiC/CCT
TCP1	TRiC/CCT
C19ORF48	Unknown
C2ORF72	Unknown
C6ORF132	Unknown
GLOD4	Unknown
HEATR6	Unknown
HSDL2	Unknown
KIAA1217	Unknown
KIAA1671	Unknown
MIPOL1	Unknown
PHYHIPL	Unknown
WDR37	Unknown
